# Gut *Roseburia hominis*-derived 10-hydroxystearic acid alleviates metabolic disorder by restoring hepatic fatty acid metabolism

**DOI:** 10.64898/2026.11.04.764162

**Authors:** Jingxiang Zhang, Chunlei Zhang, Clare Hsu, Minting Hu, Ling Hu, Shaun Tan, Kazuyuki Kasahara, Yifei Ge, Shuli Zhang, Sunny Wong, Rinkoo Dalan, Nguan Soon Tan, Yusuf Ali, Ju-Sheng Zheng, Chuchu Wang, Xiaotao Shen

**Affiliations:** Lee Kong Chian School of Medicine, Nanyang Technological University, Singapore, Singapore; School of Chemistry, Chemical Engineering, and Biotechnology, Nanyang Technological University, Singapore, Singapore; Guizhou Province Livestock and Poultry Genetic Resources Management Station, Guiyang, China; Department of Neurology, The Second Affiliated Hospital of Guangxi Medical University, Nanning, Guangxi, China; KLARIS Precision Health Research Clinic, Department of Endocrinology, Tan Tock Seng Hospital, Singapore, Singapore; School of Biological Sciences, Nanyang Technological University, Singapore, Singapore; School of Life Sciences, Westlake University, Hangzhou, China; NTU Institute of Structural Biology, Nanyang Technological University, Singapore, Singapore; Singapore Phenome Center, Nanyang Technological University, Singapore, Singapore

## Abstract

Metabolic disorders and health-promoting dietary interventions represent complementary contexts of metabolic impairment and improvement, providing an opportunity to identify gut microbial taxa associated with both disease status and dietary response. Here, we integrated five independent human cohorts spanning metabolic disorders and dietary interventions and identified *Roseburia hominis* as a gut microbial taxon that consistently decreased in metabolic disorders and increased after dietary interventions. Beyond species abundance, strain-level genetic variation in *R. hominis* provided additional information for distinguishing metabolic disorder status and stratifying cardiometabolic severity. Integration of phenotype-associated variants with circulating metabolomics prioritized *ohyA*, encoding an oleate hydratase, as a candidate functional determinant linking *R. hominis* genetic variation to host metabolic heterogeneity. An *ohyA*-based genetic burden score was associated with adverse cardiometabolic traits and changed longitudinally during dietary intervention, while circulating metabolites statistically accounted for part of the associations between *ohyA* variants and host phenotypes. Functional experiments demonstrated that *R. hominis* OhyA protein converts oleic acid to 10-hydroxystearic acid (10-HSA), whereas an OhyA carrying five prioritized missense substitutions showed markedly impaired enzymatic activity. In high-fat diet-fed mice, 10-HSA attenuated body-weight gain, improved glucose homeostasis and insulin sensitivity, and reduced dyslipidemia and hepatic steatosis. Multi-omics profiling revealed limited remodeling of the gut microbiota but pronounced hepatic transcriptional and metabolic responses, characterized by activation of PPARα-associated lipid-metabolic pathways, altered fatty-acid oxidation and desaturation, and remodeling of hepatic lipid composition. Together, these findings establish a diet-responsive *R. hominis**–***OhyA***–***10-HSA axis linking microbial variation to host metabolic dysfunction and show that 10-HSA can improve metabolic health in mice.
