## Supplementary_Table_3 for "Gut *Roseburia hominis*-derived 10-hydroxystearic acid alleviates metabolic disorder by restoring hepatic fatty acid metabolism"

### Sheet: Sheet1
Group	Diet	Treatment	Cage	Records	Mean (g)	SD (g)	Median (g)	Minimum (g)	Maximum (g)
ND-Con	ND	Con	1	18	32.2447	1.92383	31.975	30.16	37.11
ND-Con	ND	Con	2	18	33.2147	2.53906	32.74	28.055	38.63
ND-10-HSA	ND	10-HSA	3	18	30.6864	3.62969	32.04	21.835	37.4
ND-10-HSA	ND	10-HSA	4	18	30.9017	3.09993	31.555	23.96	34.48
HFD-Con	HFD	Con	5	18	33.4908	2.17323	33.175	30.41	38.19
HFD-Con	HFD	Con	6	18	35.0558	2.82229	35.33	30.385	38.64
HFD-10-HSA	HFD	10-HSA	7	18	33.3775	3.35723	34.035	24.155	39.33
HFD-10-HSA	HFD	10-HSA	8	18	34.5372	2.30082	34.55	28.8	39.22
Statistical results for food-intake analysis
Analysis	Effect/contrast	Numerator df	Denominator df	Statistic	P value
Exact permutation ANOVA	Overall group effect			8.32355	0.0380952
Linear mixed-effects model	Overall group effect	3	4	8.24204	0.0346211
Factorial mixed-effects model	Diet	1	4	18.0893	0.013125
Factorial mixed-effects model	10-HSA	1	4	4.43597	0.102934
Factorial mixed-effects model	Diet x 10-HSA	1	4	2.20087	0.212087
Tukey-adjusted mixed-model contrast	HFD-Con vs HFD-10-HSA		4	0.440273	0.968148
