## Supplementary_Table_4 for "Gut *Roseburia hominis*-derived 10-hydroxystearic acid alleviates metabolic disorder by restoring hepatic fatty acid metabolism"

### Sheet: Sheet1
Component	Quantity/L	Comments
MOPS	10.5 g
KOH	1.5 g
Tryptone	10 g
Yeast Extract	5 g
Meat Extract	10 g
Tween 80	0.5 ml	25 ml/100 ml dH2O stock solution
D-(+)-Glucose	1.8 g
D-(+)-Maltose	1.8 g
D-(+)-Cellobiose	1.72 g
D-(+)-Fructose	0.92 g
L-Lysine	1.1 g
Resazurin	2 ml	25 mg/100 ml dH2O stock solution
CH3COONa · 3H2O	2.04 g
NaCl	2.92 g
NH4Cl	0.75 g
K2SO4	2 ml	0.5 M stock solution
MgCl2 · 6H2O	1 ml	1 M stock solution
CaCl2 · 2H20	1 ml	1 M stock solution
NaHCO3	1.68 g
KH2PO4	0.28g
Vitamin K1 + K3 solution	0.5 ml	2 mg Vitamin K3/ml + 100 ul Vitamin K1 solution/ml in 100% ethanol stock solution
Histidine – Hematin solution	1 ml	1.2 mg hematin/ml in 0.2 M histidine (pH 8.0) stock solution
ATCC Vitamin supplement	1 ml	MD-VS
50x Minerals solution	20 ml	Below
FeSO4 · 7 H2O	2 ml	5 mM stock solution
L-Cysteine hydrochloride	1 g
Composition of 50x Minerals solution
Component	Concentration
MnCl2・4H2O	30 uM
ZnCl2	10 uM
CoCl2・6H2O	4 uM
Na2MoO4・2H2O	1 uM
Na2SeO3	1 uM
NiCl2・6H2O	5 uM
Na2WO4・2H2O	1 uM
